# Tissue-specific adaptation of human T cells is preserved during tissue inflammation

**DOI:** 10.64898/2026.04.09.717255

**Authors:** Nicole B. Potchen, Hugh R. MacMillan, Eva Domenjo-Vila, Andrew J. Konecny, Alexis K. Taber, Caitlin S. DeJong, Geervani Daggupati, Swati Shree, Stephen A. McCartney, Shelton W. Wright, Evan W. Newell, Douglas R. Dixon, Martin Prlic

## Abstract

T cells play an essential role in protecting tissues against pathogens and regulating tissue homeostasis. Previous studies highlight that T cells display tissue-specific phenotypic and functional properties, suggesting that T cells adapt to their local environment. Whether inflammation disrupts tissue-specific T cell adaptation remains poorly understood. To address this open question, we examined the T cell compartment – including conventional CD4 and CD8 T cells, regulatory T cells, γδ T cells, and MAIT cells – from healthy and inflamed human mucosal tissues. Using high-parameter spectral flow cytometry, we examined phenotype *ex vivo* and the functional capacity following stimulation, utilizing conventional gating and unsupervised clustering analysis approaches. Overall, we analyzed 65 tissue samples including mild, moderate, and severely inflamed oral gingiva, healthy and inflamed lung, along with healthy and inflamed tissue from the decidual-placental interface. Across these mucosal barrier tissues, we find that tissue location plays a dominant role in shaping the composition, phenotype, and functional capacity of the T cell compartment. Importantly, these tissue-specific adaptations were largely maintained during states of tissue inflammation. This included the ability to exert tissue repair functions, which was preserved across T cell subsets, even in severely inflamed tissues.
