## Supplemental Table 1 for "Tissue-specific adaptation of human T cells is preserved during tissue inflammation"

### Sheet: oral mucosa
Sample Name	Experimental Run	T cell count (unstim)	T cell count (stim)	Inflammation Status	Periodontitis Grade	Sex	Age
OM210	2024.01.11	16514	17610	severely inflamed	Stage III/Grade B	m	77
OM211	2024.01.11	25379	26816	severely inflamed	Stage III/Grade c	m	42
OM212	2024.01.11	11213	7949	mildly inflamed	Ginigivitis; relative health	m	63
OM213	2024.02.01	10837	9805	moderately inflamed	Stage II/Grade B	m	31
OM215	2024.02.01	8613	12952	severely inflamed	Stage III/Grade B	f	59
OM219	2024.02.22	9940	12974	severely inflamed	Stage III/Grade B	m	47
OM221	2024.02.22	11879	15125	severely inflamed	Generalized Stage III Grade C	m	43
OM222	2024.02.22	11338	8477	severely inflamed	Generalized Stage III Grade B	m	42
OM226	2024.02.01	7420	8325	mildly inflamed	Mild gingivitis	m	70
OM227	2024.03.07	1742	1793	severely inflamed	Stage III/Grade B	f	48
OM228	2024.02.01	27235	15934	mildly inflamed	Mild gingivitis	f	70
OM229	2024.03.07	4096	4176	severely inflamed	Stage IV/Grade C	m	69
OM230	2024.03.07	10422	5571	moderately inflamed	Stage II/Grade B localized	f	64
OM232	2024.03.07	15764	13356	moderately inflamed	Stage I/Grade A	m	76
OM234	2024.03.07	14182	12949	severely inflamed	Stage III/Grade B	f	54
OM236	2024.02.22	4895	4176	mildly inflamed	Moderate gingivitis	f	60
OM237A	2024.03.07	11727	12525	severely inflamed	Stage III/Grade C	m	53
OM238	2024.02.22	19553	16994	mildly inflamed	Mild gingivitis	f	67
OM239	2024.02.22	2038	1395	mildly inflamed	Moderate gingivitis	f	66
OM241	2024.03.07	6246	4644	moderately inflamed	Stage I-II/Grade B	m	47
OM244	2024.03.07	13810	13736	moderately inflamed	Stage I-II/Grade B	m	55
OM245	2024.03.07	838	523	mildly inflamed	Moderate gingivitis	f	24
OM248	2024.04.11	4736	5222	moderately inflamed	Moderate to severe gingivitis to stage I	f	47
OM249	2024.04.11	848	573	moderately inflamed	Moderate to severe gingivitis	m	18
OM250	2024.02.22	7396	5666	mildly inflamed	Mild gingivitis	f	21
OM251	2024.04.11	5356	2617	mildly inflamed	Gingival overgrowth with moderate gingivitis	f	21
OM252	2024.04.11	2656	1388	severely inflamed	Localized Stage III/Grade B; with adjacent healthy tissue	f	65
OM254	2024.04.11	1574	1386	moderately inflamed	Stage I-II/Grade B	f	34
OM255	2024.04.11	6461	4875	moderately inflamed	Mild to moderate gingivitis	f	23
OM256	2024.04.11	4250	3358	moderately inflamed	Moderate to severe gingivitis	f	20
OM257	2024.04.11	404	327	moderately inflamed	Moderate to severe gingivitis	m	23
OM258	2024.04.11	3575	3114	moderately inflamed	Severe Gingivitis to Stage I/Grade B	m	24
OM259	2024.04.11	1549	1032	moderately inflamed	Moderate to severe gingivitis (hopeless teeth due to coronal caries)	f	27

### Sheet: lung
Sample Name	Experimental Run	T cell count (unstim)	T cell count (stim)	Inflammation Status	Age	Sex
Lung 5	2024.02.22	253	2518	healthy	74
Lung 6	2024.02.22	4552	4731	healthy	53
Lung 12 – Upper Lobe	2024.04.11	6079	6500	healthy	60
Lung 14 – Middle Lobe	2024.08.08	3682	4462	healthy	59	M
ILD 7 - Upper Lobe #1	2024.04.11	9417	7787	interstitial lung disease	54	F
ILD 8 - Upper Lobe	2024.04.11	18420	20874	interstitial lung disease	65	F
ILD 9 – Upper Lobe	2024.05.23	21222	14458	interstitial lung disease	64	M
ILD 10 – Upper Lobe	2024.05.23	27992	34727	interstitial lung disease	60	F
ILD 11 – Upper Lobe	2024.08.08	10725	8493	interstitial lung disease	59	M
ILD 12 – Upper Lobe	2024.08.08	1928	5693	interstitial lung disease
ILD 13 – Upper Lobe	2025.05.21	23002	21209	interstitial lung disease
ILD 14 – Upper Lobe	2025.05.21	7525	7621	interstitial lung disease
ILD 15 – Upper Lobe	2025.05.21	10509	13920	interstitial lung disease
ILD 16 – Upper Lobe	2025.05.21	1831	1713	interstitial lung disease

### Sheet: placenta
Sample Name	Experimental Run	T cell count (unstim)	T cell count (stim)	Inflammation Status	Age	Gestational age at delivery	Delivery type	Labor
PRI305 mfPLAC	2024.04.05	20871	25613	chorioamnionitis	33	40w4d	C-section	yes
PRI309 mfPLAC	2024.04.05	55179	47471	chorioamnionitis	36	40w0d	Vaginal Delivery	yes
PRI319 mfPLAC	2024.04.05	31180	10538	healthy	37	37w4d	C-section	no
PRI331 mfPLAC	2024.04.05	17354	15629	chorioamnionitis	37	39w4d	C-section	yes
PRI339 mfPLAC	2024.04.05	25511	14479	healthy	35	39w4d	C-section	no
PRI340 mfPLAC	2024.04.05	14046	11526	chorioamnionitis	33	39w0d	C-section	yes
PRI351 mfPLAC	2024.04.05	41533	40285	healthy	34	39w2d	C-section	no
PRI354 mfPLAC	2024.04.05	36724	36606	chorioamnionitis	25	39w6d	Vaginal Delivery	yes
PRI282 mfPLAC	2025.02.19	14682	16509	healthy	33	41w6d	C-section	yes
PRI318 mfPLAC	2025.02.19	57858	40318	healthy	46	35w4d	C-section	no
PRI320 mfPLAC	2025.02.19	27878	18370	healthy	30	37w1d	C-section	no
PRI321 mfPLAC	2025.02.19	19080	18049	chorioamnionitis	34	40w2d	Vaginal Delivery	yes
PRI325 mfPLAC	2025.02.19	19426	13709	healthy	36	39w4d	C-section	no
PRI333 mfPLAC	2025.02.19	8959	9021	healthy	26	37w6d	Vaginal Delivery	yes
PRI335 mfPLAC	2025.02.19	39363	43616	chorioamnionitis	38	40w0d	C-section	yes
PRI338 mfPLAC	2025.02.19	27121	27863	chorioamnionitis	32	39w1d	Vaginal Delivery	yes
PRI342 mfPLAC	2025.02.19	6480	3823	healthy	35	41w2d	Vaginal Delivery	yes
PRI344 mfPLAC	2025.05.21	21663	17139	healthy	36	39w4d	Vaginal Delivery	yes
