## Supplemental Table 2 for "Tissue-specific adaptation of human T cells is preserved during tissue inflammation"

### Sheet: OM unstim
	CD4 Tconv		CD28	CD69	PD-1	CD27	CD25	CD39	CTLA4	ICOS	GzmB	IL1R1	TIM3	CD137	CD40L	Ki67
	mild n = 9	mean	96.8333	77.0222	50.8222	31.9278	33.8111	22.8544	23	21.4156	4.11333	4.51667	3.06556	2.36667	4.61222	1.22778
		minimum	91.8	66.7	33.3	8.15	25.6	6.49	12.7	5.41	1.3	1.06	0.9	0.45	1.59	0.31
		maximum	99.2	87.1	61.3	50.9	46.8	34.5	39.7	45	8.57	7.68	8.88	7.1	9.94	2.72
		median	97.9	74.5	51.4	31.7	33.4	19.5	18.5	21	4.18	3.86	2.37	1.74	3.82	1.22
	moderate n = 13	mean	94.2692	76.6154	42.9462	27.2385	33.6846	24.0692	22.8538	21.4623	3.89308	6.70385	2.97538	1.32769	0.946154	1.38846
		minimum	83.6	58.7	26.8	10.1	16.3	10.5	10.2	7	0.92	1.5	1.26	0	0.15	0.47
		maximum	99.5	90.3	59	51.2	59.2	41.2	46.8	47.6	10.4	24.4	5.92	6.65	2.51	2.9
		median	95	76.6	42	28.6	33.6	23.8	19.6	19.3	3.95	4.59	3.03	1.07	0.78	1
	severe n = 11	mean	95.8455	74.7364	52.2545	29.2545	29.6636	15.8091	19.4273	19.5091	3.49909	3.13364	4.01364	2.33182	3.28364	0.806364
		minimum	91.7	59.2	37	13.1	13.6	2.84	8.2	5.4	1.09	1.27	1.88	0.35	0.69	0.59
		maximum	98.8	87.3	77.7	49.1	47.6	33.6	40.1	31.1	8.45	5.9	9.44	9.61	6.87	0.98
		median	97.1	72.2	51.6	30.2	29.6	15	18.2	17.8	3.27	2.86	3.29	0.81	2.3	0.87
	CD4 Treg		CD28	CD69	PD-1	CD27	CD25	CD39	CTLA4	ICOS	GzmB	IL1R1	TIM3	CD137	CD40L	Ki67
	mild n = 8	mean	99.25	79.9	69.3125	86.025	87.125	79.0125	71.1875	51.15	0.58125	23.9588	18.6275	25.1762	2.33875	2.415
		minimum	98.7	67.2	45.5	76.9	82.7	30.6	51.4	19	0	7.07	3.92	6.56	1.33	0
		maximum	99.8	93.8	90.9	92.4	95.5	96	90.3	79.8	2.78	43.3	23.6	51.6	3.85	3.65
		median	99.3	78.8	66.55	86.95	86.1	85.95	69.35	54.5	0.14	25.7	22.25	27.75	1.91	2.43
	moderate n = 11	mean	98.4273	80.6455	69.0273	84.0727	88.5727	86.9909	79.8091	62.0091	0.731818	31.9727	28.4955	19.6409	0.773636	2.28909
		minimum	95.3	69.5	50	67.2	81.2	63.4	55.6	46.9	0	10.4	6.25	3.93	0	0
		maximum	100	95.1	93	94	94.9	96	93.4	84.4	3.12	64.8	58	44.1	2.14	4.88
		median	98.9	80.5	67.9	86.2	90	88.5	78.8	63.8	0.36	31.7	27.8	20.2	0.64	1.91
	severe n = 11	mean	98.4364	84.0636	73.3727	83.4182	81.5455	74.8818	73.5364	48.8636	0.355455	22.1182	24.4455	23.8327	2.44909	1.66
		minimum	94.5	75.4	49.8	61.8	65	33	37.7	31.1	0	13.1	13.9	9.96	0.87	0.59
		maximum	99.9	92.7	95.9	92.2	90.4	92.2	87.3	65.4	0.87	29.1	44	54.9	5.3	2.59
		median	99	84.4	71.4	84.4	82.6	81.6	77	47.1	0.31	23.8	23.1	16.2	1.82	1.78
	CD8 CD103+		CD28	CD69	PD-1	CD27	CD25	CD39	CTLA4	ICOS	GzmB	IL1R1	TIM3	CD137	CD40L	Ki67
	mild n = 9	mean	78.1778	85.0889	74.2556	32.23	17.9467	27.0411	9.73111	6.04778	37.1556	0.474444	4.79889	6.01889	0.821111	1.72444
		minimum	31.4	73.3	54.5	9.47	3.59	4.07	0.59	0.27	15.4	0	1.23	0.53	0	0.31
		maximum	96.9	97	90.9	52.5	40.8	58.3	44	26.6	58	1	22.7	31.5	1.49	3.46
		median	82	85.5	73.9	31.8	14.6	27.6	6.46	4.75	40.9	0.49	1.87	2.15	0.82	1.58
	moderate n = 13	mean	63.4769	89.1385	71.0538	27.51	17.4108	32.0146	8.30462	6.68769	34.4846	0.257692	4.11538	2.43462	0.124615	1.25769
		minimum	33.8	78.9	38.5	8.7	4.58	7.69	0	0	10.3	0	0	0	0	0
		maximum	94.8	96.6	89.5	58.6	36.6	51.6	26.5	15.7	66.5	0.7	8.54	7.68	0.87	3.22
		median	68.3	89	74.6	21.9	16.4	32.6	6.07	5.63	30.1	0.25	3.22	1.81	0	0.99
	severe n = 11	mean	83.9273	76.2545	75.8	33.5636	14.5473	23.1445	10.8273	8.51182	30.0455	0.288364	4.70727	7.84455	0.733636	1.47545
		minimum	72.5	57.6	64	19.4	2.67	3.51	1.01	1.29	12.8	0	0.2	0.62	0	0.45
		maximum	90.1	85.4	91.6	71	38.4	51.5	24.3	19.6	44	1.21	10	30.8	2.66	4.88
		median	85.1	79.9	77.2	29	10.9	23.8	6.85	7.93	33.2	0.13	5.59	3.58	0.61	1.18
	CD8 CD103-		CD28	CD69	PD-1	CD27	CD25	CD39	CTLA4	ICOS	GzmB	IL1R1	TIM3	CD137	CD40L	Ki67
	mild n = 9	mean	73	73.1556	42.1778	38.7667	18.5411	9.59333	3.76778	2.88556	20.5678	0.472222	2.71444	4.22778	1.10556	0.741111
		minimum	40.3	56	26.1	20.3	6.43	2.42	1.28	0	9.31	0	0	0.38	0	0.32
		maximum	97.8	88.3	65.8	66.1	34.9	22.2	8.45	6.06	46.4	1.83	5.07	23	3.17	1.52
		median	78.6	74.2	42.1	37	16.8	8.82	2.31	2.66	18.2	0.26	3.27	2.54	0.95	0.71
	moderate n = 13	mean	60.1923	71.5846	36.9154	42.7462	16.9823	10.6123	4.12615	2.71231	24.3	0.272615	4.37308	1.69154	0.22	0.69
		minimum	19.1	51.9	17.1	28	4.03	2.42	0.74	0	1.67	0	1.39	0.71	0	0
		maximum	87.3	89.5	58.5	65.6	34.2	29	15.5	9.98	64.3	0.97	10.6	4.35	1.06	1.7
		median	58	71.9	37.3	39.8	19.1	10.5	1.85	2	21.5	0.14	3.98	1.41	0.13	0.67
	severe n = 11	mean	81.3273	60.9091	49.9909	31.6091	9.44182	8.40364	3.67636	2.87364	25.9182	0.277455	1.83364	5.25909	0.680909	0.598182
		minimum	69	38.8	35.6	18.6	2.94	0.4	0.6	0.5	8.2	0	0.15	0.13	0.29	0.08
		maximum	91.3	75.8	78.1	55.9	18.3	23.1	11.5	8.01	41.8	0.63	4.16	25.5	1.68	1.07
		median	85	61.8	49	29	8.15	8.42	2.75	3.03	23.9	0.21	1.61	1.22	0.6	0.56
	MAIT		CD28	CD69	PD-1	CD27	CD25	CD39	CTLA4	ICOS	GzmB	IL1R1	TIM3	CD137	CD40L	Ki67
	mild n = 7	mean	85.0143	78.3857	33.7214	28.6143	17.3457	22.8586	13.3143	8.13714	2.69286	4.36	2.41571	3.54857	10.0729	3.22143
		minimum	76.1	43.8	7.05	15	1.92	1.28	0.64	0	0	0	0	0	0.95	0
		maximum	94.2	97.2	56.5	50	30.6	64	23.9	15.5	4.48	12.7	4.93	7.04	41.7	12.4
		median	87.1	80.1	34.3	25.9	18.3	18.8	11.7	7.06	3.52	3.04	1.52	4.23	3.21	1.49
	moderate n = 9	mean	77.2111	86.1111	29.97	20.6433	14.08	16.2033	7.47111	6.58444	0.216667	1.81333	4.29556	1.38556	0.357778	1.66889
		minimum	49.2	73.4	6.06	6.79	3.28	3.51	1.25	1.07	0	0	0	0	0	0
		maximum	95.7	100	69.6	32.6	50	49.2	19.6	13.8	1.75	4.35	10.5	4.35	1.64	7.02
		median	77.1	87.7	27.7	23.4	8.77	7.58	6.31	5.92	0	1.75	3.16	0.76	0	0.54
	severe n = 11	mean	86.8182	84.0818	39.6818	24.0382	19.8955	18.4682	10.3182	8.20364	3.73364	4.88727	4.66091	6.88182	5.14909	2.24182
		minimum	72.3	77.4	16.7	9.52	6.58	4.76	3.08	2.38	0	0.88	1.75	0	0	0
		maximum	96.4	95.2	71.4	52	39.8	38.1	21.4	25.8	21.4	14.3	9.68	28.8	15.8	7.14
		median	86.3	81.6	39.7	23.8	17.9	17.9	8.42	6.15	1.22	3.16	3.57	2.38	3.57	2.03
	TCRγδ		CD28	CD69	PD-1	CD27	CD25	CD39	CTLA4	ICOS	GzmB	IL1R1	TIM3	CD137	CD40L	Ki67
	mild n = 8	mean	49.1112	77.775	42.75	50.325	15.7875	11.4675	3.35125	2.96875	14.8875	2.45625	3.785	7.235	2.095	1.89875
		minimum	9.09	58.2	20.3	29.4	9.4	2.27	0	0	1.49	0	0.8	0	0	0
		maximum	84.4	93.8	67.4	74.4	27.3	20.2	11.5	13.1	39.2	6.56	9.09	22.9	3.8	6.56
		median	49.85	83.25	42.05	49.35	14.8	10.63	2.255	1.4	10.2	1.7	2.87	4.13	2.27	1.12
	moderate n = 13	mean	41.5615	77.7077	17.1831	51.3769	22.5462	8.02846	2.46231	1.46615	13.86	1.88308	5.49077	2.82462	0.722308	0.877692
		minimum	11.4	54.8	9.26	26.1	5.56	1.85	0	0	0	0	0	0	0	0
		maximum	68.2	98.1	28.7	79.6	43.6	15	8.56	5.88	39.8	4.76	10.5	14.6	2.38	2.42
		median	41.9	81.9	15.4	51.7	20	7.5	1.75	0.74	12.9	0.81	5.21	2.27	0.15	0.6
	severe n = 11	mean	64.9091	75.4818	35.7273	38.5273	13.0982	8.48909	3.07727	1.97182	15.2655	2.35364	3.06364	10.6909	1.48	1.77909
		minimum	29.5	63	22	22.9	4.59	1.49	0	0	7.75	0.78	0	0	0	0
		maximum	79.8	85.5	49.2	55.8	26.2	18	8.72	4.65	30.2	5.23	11	37.7	3.45	4.48
		median	70.1	77.1	33.3	36.7	11.7	7.34	2.46	1.43	14.1	1.83	2.46	5.97	1.43	0.86

### Sheet: OM Stim
	CD4 Tconv		CD28	PD-1	CD27	CD25	CD39	CTLA4	ICOS	GzmB	IL1R1	TIM3	CD137	CD40L	Ki67	TNFα	AREG	IFNγ	IL-2	IL-17A	IL-17F	IL-22
	mild	mean	96.7	53.5111	31.7889	25.0111	27.8056	29.8333	23.2222	5.24667	7.25889	2.13778	1.69222	25.0111	1.21111	31.0333	25.2667	18.3633	18.19	3.29444	0.978444	1.48444
		minimum	91.7	34.9	10.8	17.8	8.75	18.3	4.39	2	2.59	0.5	0.37	14.2	0.37	10.7	11.5	7.39	3.19	0.53	0.053	0.34
		maximum	98.3	67.6	51.9	37.2	46.6	48	44	8.62	15.1	4.45	3.97	41.8	3.02	44.1	41.5	32.9	31.6	6.03	3.35	4.02
		median	97.7	50.7	29.5	23.3	27.1	26.3	25.9	5.41	6.51	2.15	1.44	21.7	1.05	36.8	24.7	17.6	20.9	3.16	0.42	1.04
	moderate	mean	93.9308	43.9231	26.9077	27.7846	29.1769	29.1231	23.8746	4.48462	6.99385	1.68846	1.32692	17.5454	1.16769	31.9538	23.5077	17.7992	14.3869	5.12154	1.38615	1.73015
		minimum	84.1	27.4	11.2	13.6	15.6	15.3	8.6	1.27	3.09	0	0.22	6.49	0.22	21.3	12.3	8.69	5.19	1.94	0	0
		maximum	99.1	59.5	49.1	48.6	50	49	46.8	11.3	24.2	4.24	6.09	29	2.15	47.7	41.4	27.9	32.1	14.5	9.02	6.07
		median	95.3	43.1	28.8	25.4	25.8	23.3	24.5	4.11	4.72	1.32	0.83	18.1	1.07	30.7	21	17.8	12.3	3.92	0.77	0.81
	severe	mean	96.2091	53.7	28.9273	20.4736	20.7691	26.6273	22.2909	3.73091	5.06818	2.36727	0.936364	22.1409	0.681818	30.0818	27.4727	21.3545	17.4109	3.10273	0.481818	0.834545
		minimum	92.8	39.7	13.3	9.51	8.96	18.3	8.2	1.49	1.2	0.45	0.15	7.75	0.38	14.2	17.1	14	8.22	0.74	0.12	0.25
		maximum	98.2	79.2	45.8	35.3	37.3	47.6	36.9	8.08	17.3	6.33	2.1	33.5	0.97	46.4	40.4	26.4	31.7	6.05	0.96	3.36
		median	96.7	54.2	29.6	21.4	18.6	24.4	21.4	2.99	3.53	2.07	0.68	23.1	0.63	34	25.9	21.6	15.8	2.83	0.46	0.63
	CD4 Treg		CD28	PD-1	CD27	CD25	CD39	CTLA4	ICOS	GzmB	IL1R1	TIM3	CD137	CD40L	Ki67	TNFα	AREG	IFNγ	IL-2	IL-17A	IL-17F	IL-22
	mild	mean	99.25	79.8375	83.7	80.1	80.0125	87.5875	59.275	1.7925	36.25	22.1375	16.1137	15.7587	2.495	16.2638	19.2875	5.5125	4.165	7.26125	2.0575	1.63125
		minimum	98.3	69.9	73	67.5	30.9	79.8	24.3	0	20.7	12	6.44	5.76	0	7.07	12.8	1.32	1	2.29	0	0.46
		maximum	100	90.7	91.3	93.4	96	96.3	83.1	6.58	59.2	31.2	29.2	39.5	6.64	35.5	31.2	13.6	12	15.8	7.89	2.38
		median	99.3	80.25	85.05	81.75	87.65	86.45	64.05	1.245	31.95	21.25	16.05	12.95	2.015	13.3	17.6	4.18	3.225	6.205	1.33	1.655
	moderate	mean	98.3636	77.3455	82.0818	80.2455	88.5636	90.2	66.6	1.44818	32.5018	30.2455	17.9855	10.9382	3.50636	12.8282	19.0355	5.22727	2.86	10.1773	2.26091	1.59636
		minimum	95.4	59.3	64.6	72.3	79.2	82.7	50.3	0.33	9.52	13.6	4.1	6.38	1.14	6.17	6.17	1.93	0.75	2.75	0	0
		maximum	100	96.3	91.5	91.5	97.1	96.2	85.8	4.48	63.8	49.3	41	17.1	8.51	20	45.9	9.38	8.27	24	6.29	4.17
		median	98.9	74.6	82.5	80.5	89.1	91.5	67.2	1.23	33.3	30.6	16.8	9.68	2.99	12.8	18.8	5.26	2.86	6.99	2.13	1.23
	severe	mean	98.4091	80.0818	82.1545	73.2455	76.5182	86.2818	57.2091	1.20545	27.9364	29.7182	13.6209	13.05	1.98909	13.1391	24.1455	5.86909	4.08818	9.09909	1.58	1.3
		minimum	96	63.7	71.4	56.2	38.3	72.2	35.6	0.13	16.8	20.9	7.12	7.1	0.91	5.37	12.1	1.11	0.82	3.03	0.4	0
		maximum	99.8	97.7	94.9	85.9	96	96	78.3	4.04	46.2	43.8	23.8	24.9	3.57	21.4	38.4	10.4	6.97	16.2	4.1	3.22
		median	98.5	79.2	79.6	72.8	78.7	87.3	56.3	0.83	21.6	26.4	12.4	11.9	2.02	13.1	25.1	5.29	4.63	8.35	1.32	0.81
	CD8 CD103+		CD28	PD-1	CD27	CD25	CD39	CTLA4	ICOS	GzmB	IL1R1	TIM3	CD137	CD40L	Ki67	TNFα	AREG	IFNγ	IL-2	IL-17A	IL-17F	IL-22
	mild	mean	76.5	75.8222	34.5778	11.6944	31.9322	12.1256	7.35	33.2667	0.931111	4.10444	3.10333	2.85	1.45556	38.8222	28.4667	45.0111	7.90111	0.721111	0.0433333	0.628889
		minimum	25.4	57.3	11.1	2.2	5.79	2.97	0.33	15.8	0	0.99	0	0.6	0.33	18.1	19.3	26.8	1.57	0.1	0	0
		maximum	96.2	88.9	51.7	32.5	60.5	47.1	25.6	50.5	4.31	20.2	8.66	9.04	3.15	61.4	44.1	63	14.7	1.59	0.15	1.24
		median	79.1	75.2	35.4	9.28	31.4	8.75	7.85	34	0.52	1.81	1.15	2.03	1.05	37.3	26.3	45.2	7.3	0.56	0	0.43
	moderate	mean	64.8154	72.8308	32.9508	12.7962	38.3385	13.8392	10.0362	33.0154	0.703846	4.57	2.57	1.85923	1.35154	36.9077	25.7462	47.2846	7.56	1.71615	0.340769	0.423846
		minimum	34.8	36.7	6.86	0	16.2	1.03	1.29	15.2	0	0	0	0	0	24.3	15.2	30	0	0	0	0
		maximum	94.4	90.8	61.1	26.1	61.4	31.6	28.1	63.2	2.17	14	6.06	4.24	4.58	53.7	38.3	64.9	15.8	6.37	1.75	1.16
		median	66.7	75	28.3	13.7	37.6	12.3	7	29.1	0.5	2.88	1.23	1.83	1.23	35.6	26.3	48.5	8.13	0.98	0	0.4
	severe	mean	82.8909	78.6182	35.0818	9.62545	29.8527	14.0555	10.9755	27.6364	1.01364	4.11091	3.31	4.05455	1.45909	34.0818	27.1636	40.5545	10.7536	1.57909	0.324636	0.503636
		minimum	74	68.3	22.7	2.03	9.78	3.25	1.74	13.4	0	0	0	1.15	0.65	15.6	16.3	27.9	2.61	0	0	0
		maximum	90.1	92.1	66.1	31.6	62.9	27.4	24.6	40.2	3.1	9.7	11.1	9.06	3.51	54.5	38.8	55.3	21.9	10.5	2.19	1.55
		median	82.1	77.9	32.9	5.73	25.2	12.3	8.39	29.2	0.6	3.8	2.23	3.25	1.16	33.7	28.8	37.5	10.4	0.49	0.061	0.29
	CD8 CD103-		CD28	PD-1	CD27	CD25	CD39	CTLA4	ICOS	GzmB	IL1R1	TIM3	CD137	CD40L	Ki67	TNFα	AREG	IFNγ	IL-2	IL-17A	IL-17F	IL-22
	mild	mean	72.3556	44.3333	39.1	14.0478	15.3978	4.95444	3.80111	18.6444	1.114	0.857778	1.85111	9.28111	0.424444	36.9278	36.9	37.9	10.9767	0.164	0.0344444	0.404444
		minimum	39.7	28.2	23	2.4	4.82	3.29	0.6	10.6	0	0	0	1.19	0	9.55	20	17.6	0.3	0	0	0
		maximum	98.1	70.3	63	31.9	36.6	9.96	6	37.6	1.88	3.1	8.66	36.2	1.26	63.3	55	63.5	30	0.6	0.17	1.56
		median	79.8	41.5	35.9	9.83	14	4	4.23	16.4	1.26	0.53	1.08	4	0.27	31.3	41.3	35.8	7.7	0.13	0	0.23
	moderate	mean	60.7692	38.2846	41.8538	11.68	17.4785	5.88538	4.07462	23.9192	0.813077	1.56846	1.69615	2.55462	0.565385	32.7615	32.5923	43.2231	6.75769	0.333846	0.0992308	0.663308
		minimum	14.6	19	22.5	4.07	3.75	0	0	4.5	0	0	0	0	0	12.2	16.6	23.6	1.31	0	0	0
		maximum	93.1	64.2	66.6	21.4	45	15.2	14.6	57.9	3.82	4.09	4.28	10.6	1.53	60.9	46.2	65.6	17	1.12	0.76	2.5
		median	63.2	37.3	41.1	11.3	12.8	4.14	2.71	18.3	0.56	1.41	1.41	2.36	0.38	32.1	30.3	43	4.34	0.13	0	0.39
	severe	mean	82.2182	51.3909	32.3	6.32364	14.8391	5.44455	4.53818	22.6809	1.03	0.98	1.46545	4.49818	0.378182	35.5455	28.9818	43.6455	9.54091	0.223636	0.102545	0.482182
		minimum	72.6	34.6	17.3	1.4	3.61	1.65	1.5	9.09	0	0	0.37	2.36	0	19.1	17.5	30.6	3.34	0	0	0
		maximum	88.7	79.4	53.7	14.8	38.6	13.7	12.5	33.8	2.83	1.86	6.31	10.8	0.78	54.8	39.2	55.5	20.4	0.76	0.35	1.13
		median	83.4	51.4	32	4.5	13.3	4.62	4.46	23.8	0.58	0.9	0.67	4.21	0.27	33.2	29.6	43.6	8.57	0.24	0.047	0.4
	MAIT		CD28	PD-1	CD27	CD25	CD39	CTLA4	ICOS	GzmB	IL1R1	TIM3	CD137	CD40L	Ki67	TNFα	AREG	IFNγ	IL-2	IL-17A	IL-17F	IL-22
	mild	mean	82.7714	35.3286	21.1486	11.2614	24.18	8.42429	7.63429	3.71429	3.76714	1.86143	2.66	14.5143	3.58286	46.7243	22.0243	40.3214	6.99286	2.69286	0.884286	8.21143
		minimum	73.6	11.9	6.84	0	3.33	0	0	0	0	0	0	0	0	4.27	5.98	3.85	0	0	0	0
		maximum	94.1	63.6	36.6	21.2	79.1	18.2	15	6.06	13.6	6.9	10	59	17.5	80.2	43.9	81.2	15.8	7.58	3.45	47.4
		median	82.8	32.5	18.2	13.7	23.3	6.84	6.84	4.4	2.97	0.73	1.67	6.67	1.1	49.8	15	40	6.9	1.1	0.37	2.2
	moderate	mean	73.15	32.0737	17.325	9.7125	19.1037	8.63	5.96375	0.80375	2.2275	1.06125	0.98375	2.4875	0.32375	47.875	20.055	27.5875	7.22875	7.7425	0.22625	0.32875
		minimum	41.5	8.89	6.38	2.38	6.38	1.11	0	0	0	0	0	0	0	32.8	5.1	17	1.63	0	0	0
		maximum	92.6	51.9	26.7	17.1	56.1	24.4	12.2	3.7	7.41	3.7	2.78	7.41	2.32	66.7	51.9	55.6	22.2	26.8	1.11	2.09
		median	74.65	36.5	18.65	10.355	11.485	2.96	4.36	0	1.605	0.62	0.135	1.775	0	47.35	18.1	23.45	5.38	3.96	0	0
	severe	mean	87.06	41.55	21.784	12.665	20.597	14.039	10.305	2.989	5.699	2.954	1.713	11.646	1.304	45.51	29	34.3	9.965	4.238	0.839	3.489
		minimum	75	21.4	7.14	4.24	0	4.85	0	0	0	0	0	0	0	15.2	10.7	13.6	1.46	0	0	0
		maximum	96.4	59.4	35.4	23.6	58.8	28.1	23.8	9.23	15.6	9.52	6.61	25.5	6.06	72.1	47.6	53	25	9.52	3.57	24.2
		median	86	43.5	22.5	12.2	19.3	13.15	9.295	3.185	4.475	2.73	1.355	10.45	0	43.75	28.9	36.4	8.085	4.305	0.625	0
	TCRγδ		CD28	PD-1	CD27	CD25	CD39	CTLA4	ICOS	GzmB	IL1R1	TIM3	CD137	CD40L	Ki67	TNFα	AREG	IFNγ	IL-2	IL-17A	IL-17F	IL-22
	mild	mean	58.6143	51.7	51.4714	13.1586	16.4014	10.2957	7.84143	14.3071	12.7471	2.37429	4.67714	12.9943	1.72429	29.38	37.2	32.1	10.6429	0.971429	0.411429	1.44429
		minimum	29.3	28.8	34.4	5.84	3.88	2.69	1.85	2.99	2.19	0.37	0.97	0.37	0	8.96	15.6	14.6	0.37	0	0	0
		maximum	87.9	72.1	70.1	21.1	29.6	32.8	16.2	27.9	39.8	8.3	13	45.6	3.03	60.2	64.8	51.7	38.8	3.12	2.5	8.12
		median	66.4	51.5	46.6	13.1	19.6	5	5	15.9	4.38	1.46	2.09	3.03	2.22	25.9	43	28.8	4.38	0.3	0	0
	moderate	mean	43.8723	19.7123	47.3385	17.9077	12.6854	4.75462	4.63923	14.4346	2.82154	2.38231	2.08154	5.10154	1.08077	28.56	40.2308	35.3923	4.00308	0.649231	0.270769	1.44538
		minimum	6.25	4	20	3.7	4	0	0	2.86	0	0	0	0	0	9.38	24	20.6	0	0	0	0
		maximum	74.8	35.6	74.3	50	28	15.1	14.3	40.5	6.33	6.33	8.4	14.5	2.86	67.1	60	67.1	8.86	2.93	1.27	8.57
		median	40.7	19.7	50	15.9	11.6	0.93	1.21	11.7	2.8	1.87	1.87	3.7	0.93	21.6	40.5	33.3	3.7	0	0	0.76
	severe	mean	87.06	41.55	21.784	12.665	20.597	14.039	10.305	2.989	5.699	2.954	1.713	11.646	1.304	45.51	29	34.3	9.965	4.238	0.839	3.489
		minimum	75	21.4	7.14	4.24	0	4.85	0	0	0	0	0	0	0	15.2	10.7	13.6	1.46	0	0	0
		maximum	96.4	59.4	35.4	23.6	58.8	28.1	23.8	9.23	15.6	9.52	6.61	25.5	6.06	72.1	47.6	53	25	9.52	3.57	24.2
		median	86	43.5	22.5	12.2	19.3	13.15	9.295	3.185	4.475	2.73	1.355	10.45	0	43.75	28.9	36.4	8.085	4.305	0.625	0

### Sheet: lung unstim
	CD4 Tconv		CD28	CD69	PD-1	CD27	CD25	CD39	CTLA4	ICOS	GzmB	IL1R1	TIM3	CD137	CD40L	Ki67
	healthy	mean	79.875	84.7	48.4	23.525	24.6725	11.6375	32.4	4.9975	2.145	2.1875	2.925	0.925	4.36	0.8725
		minimum	66.4	78	39.6	14.6	4.89	2.45	21.5	0.73	0.71	1.15	2.11	0	0.38	0.29
		maximum	92.7	89.7	67.8	30.6	51.7	19.7	38.2	10.5	3.09	5.11	4.61	1.7	10.9	1.44
		median	80.2	85.55	43.1	24.45	21.05	12.2	34.95	4.38	2.39	1.245	2.49	1	3.08	0.88
	inflamed	mean	78.4375	74.725	47.725	29.8	2.32125	10.5838	27.8737	13.4112	12.6875	1.5475	6.27625	1.345	0.572625	2.8175
		minimum	53.8	58.6	30.8	13.1	0.16	2.93	7.89	3.73	2.59	0.35	1.94	0.57	0.081	0.78
		maximum	92.2	86.2	69.7	37.7	5.36	21.7	53.7	25.6	37.3	3.38	17.8	3.09	1.14	8.75
		median	81.05	76.4	39.05	33.75	1.24	10.035	23.25	9.54	8.515	1.175	3.65	1.185	0.55	1.685
	CD4 Treg		CD28	CD69	PD-1	CD27	CD25	CD39	CTLA4	ICOS	GzmB	IL1R1	TIM3	CD137	CD40L	Ki67
	healthy	mean	99.0333	68.7667	73.9	73.5333	69.8667	72.5	84.4333	34.1333	0.183333	25.4	23.7333	31.3333	5	4.11
		minimum	98.2	64.6	62.5	63.4	24.9	43.8	76.3	18.8	0	19.5	16.7	12.5	1.64	2.08
		maximum	100	76	80.5	86.4	95.1	92.3	89.6	50.3	0.55	35.4	27.9	45.4	10.4	5.33
		median	98.9	65.7	78.7	70.8	89.6	81.4	87.4	33.3	0	21.3	26.6	36.1	2.96	4.92
	inflamed	mean	96.7375	79.9125	76.675	85.7	27.8713	78.925	85.7375	61.3625	1.5945	22.8	40.4875	30.8	1.53375	5.9525
		minimum	90.7	65.7	47.8	77.4	8.49	47.4	71.3	45.2	0	14.6	26.6	19.4	0	0
		maximum	99.6	95.1	93.4	91.5	56.6	95.5	95.5	87.8	3.23	42.5	51.8	49.8	3.47	16.6
		median	97.75	81.75	79.15	86.7	26.35	90.2	87.45	56.2	1.56	18.65	39.65	25	1.235	5.175
	CD8 CD103+		CD28	CD69	PD-1	CD27	CD25	CD39	CTLA4	ICOS	GzmB	IL1R1	TIM3	CD137	CD40L	Ki67
	healthy	mean	25.7	97.3	87.2333	14.78	20.0333	23.0567	14.0633	0.863333	35.4667	0	9.55	4.02333	1.40333	1.41667
		minimum	13.8	93.9	84.7	1.85	0	1.68	2.89	0	15.3	0	1.39	0.17	0.5	0
		maximum	48.9	99.2	89.1	39.7	44.5	64.9	33.6	2.29	49.6	0	22.9	10.7	2.18	3.05
		median	14.4	98.8	87.9	2.79	15.6	2.59	5.7	0.3	41.5	0	4.36	1.2	1.53	1.2
	inflamed	mean	32.636	96.06	73.59	22.534	0.5351	20.88	17.825	3.105	33.77	0.1557	6.178	1.955	0.391	2.113
		minimum	8.46	91.2	44.7	3.64	0	1.9	7.35	0.23	14.3	0	1.55	0.47	0	0.24
		maximum	51.7	99.5	93.4	39.7	2.12	64.9	42.9	10.2	49.6	0.53	22.9	10.7	1.53	4.87
		median	32.55	96.9	80.85	24.55	0.28	17.4	13	1.995	33	0.13	3.81	0.995	0.23	1.83
	CD8 CD103-		CD28	CD69	PD-1	CD27	CD25	CD39	CTLA4	ICOS	GzmB	IL1R1	TIM3	CD137	CD40L	Ki67
	healthy	mean	63.625	72.9	51.7	25.55	14.34	3.485	7.765	0.4775	40.175	0.1025	4.8675	2	1.7575	0.975
		minimum	44.7	55.9	20.6	11.8	1.68	0.62	3.49	0	32.4	0	3.72	0	0.7	0
		maximum	83.5	87.9	76	40.8	37.2	7.82	11.8	1.68	44.1	0.41	6.15	4.65	2.94	2.79
		median	63.15	73.9	55.1	24.8	9.24	2.75	7.885	0.115	42.1	0	4.8	1.675	1.695	0.555
	inflamed	mean	44.761	66.51	37.715	29.214	1.2393	4.574	7.124	1.737	60.81	0.2204	5.395	1.154	0.604	2.877
		minimum	7.61	46.7	8.85	8.64	0	0.51	0.88	0.29	39.8	0	0.84	0.26	0.15	0.62
		maximum	70.4	93.5	67.9	48	5.27	9.36	22.2	5.88	83.3	0.8	13.6	3.35	1.12	9.98
		median	45.8	67.1	41.05	30	0.3	4.105	4.97	1.24	59.75	0.12	4.065	1.04	0.61	1.235
	MAIT		CD28	CD69	PD-1	CD27	CD25	CD39	CTLA4	ICOS	GzmB	IL1R1	TIM3	CD137	CD40L	Ki67
	healthy	mean	55.9333	92.3667	63.8333	15.2333	13.2633	6.58667	8.97333	0.166667	10.4	0.153333	0.656667	0.99	3.11333	0.63
		minimum	36.6	80	44	4.17	4	3.24	4.52	0	0	0	0	0	0	0
		maximum	84	99	79.9	36	30.7	12	14.4	0.5	31.2	0.46	1.51	2.51	8.33	1.39
		median	47.2	98.1	67.6	5.53	5.09	4.52	8	0	0	0	0.46	0.46	1.01	0.5
	inflamed	mean	72.1333	89.4889	55.1556	31.7144	3.00222	20.5922	16.6922	7.83222	11.32	1.05	8.70333	1.24111	0.47	2.55444
		minimum	13.2	73.7	32.1	2.63	0	0	0	0	0	0	0	0	0	0
		maximum	95.2	100	87.5	50	12.5	35.8	33.3	20.8	71.1	3.97	26.3	3.86	2.5	6.25
		median	84	92.5	44	33.3	1.25	22.5	15.8	7.14	4.35	0	7.14	0.59	0	2.17
	TCRγδ		CD28	CD69	PD-1	CD27	CD25	CD39	CTLA4	ICOS	GzmB	IL1R1	TIM3	CD137	CD40L	Ki67
	healthy	mean	15.9567	75.3667	43.1	14.4733	12.7667	3.32667	1.13333	0	47.9	0.283333	4.11	1.50333	1.29	1.27
		minimum	9.77	61.3	26.5	2.12	0	1.49	0	0	43.3	0	0	0	0	0
		maximum	25.8	96.4	67.3	29	28.1	5.26	3.4	0	54.8	0.85	7.02	4.09	2.12	3.23
		median	12.3	68.4	35.5	12.3	10.2	3.23	0	0	45.6	0	5.31	0.42	1.75	0.58
	inflamed	mean	26.1656	77.7	34.3889	19.91	2.06333	17.5667	5.86	1.02	51.6778	1.02	7.29889	1.57111	0.59	2.14889
		minimum	5.26	54.3	13.8	5.26	0	1.55	0	0	26.1	0	0	0	0	0.21
		maximum	62.7	92.1	66.1	37.8	9.84	37.1	18.4	2.63	74.2	2.7	14.5	3.05	1.36	4.08
		median	22.7	80.4	26.4	19.6	1.42	18.1	4	0.98	54.8	0.52	7.77	1.47	0.41	2.63

### Sheet: lung Stim
	CD4 Tconv		CD28	PD-1	CD27	CD25	CD39	CTLA4	ICOS	GzmB	IL1R1	TIM3	CD137	CD40L	Ki67	TNFα	AREG	IFNγ	IL-2	IL-17A	IL-17F	IL-22
	healthy	mean	79.35	56.075	21.15	18.115	12.5	35.525	7.0775	3.8375	3.2825	1.8925	0.7125	25.8825	0.8125	26.2	26.6725	29.85	13.2075	1.7775	0.19	0.5925
		minimum	72.3	44.1	12.1	1.96	3.4	28.4	2.76	1.35	0.81	1.05	0.24	6.13	0.62	12.3	9.49	13.2	3.58	0.18	0	0.25
		maximum	91.9	73.5	27.4	38.1	19.8	48.7	13.1	7.38	5.86	2.42	0.98	43.2	1.01	39.4	44.6	37.4	25.3	4.68	0.48	1.41
		median	76.6	53.35	22.55	16.2	13.4	32.5	6.225	3.31	3.23	2.05	0.815	27.1	0.81	26.55	26.3	34.4	11.975	1.125	0.14	0.355
	inflamed	mean	75.2125	49.2125	27.4875	1.98875	12.0162	29.0875	13.8775	16.3887	1.7275	4.89625	1.26	8.825	2.4125	16.4925	19.8125	25.5875	6.0675	0.383875	0.05175	0.4025
		minimum	51.2	29.5	14.3	0.32	4.03	11.7	4.03	3.99	0.65	2.42	0.34	0.17	0.36	3.68	12.9	15.1	0.74	0.021	0	0.18
		maximum	93.1	71.5	36	5.51	22.6	48.7	30.7	37.1	4.05	14	4.07	33.3	7.25	34.9	35.6	40.8	11.9	1.81	0.28	1.12
		median	77.6	42.75	28.45	0.92	11.605	23.55	9.915	11.85	1.65	2.815	0.965	4.94	1.385	14.2	16.35	21.7	4.92	0.175	0	0.25
	CD4 Treg		CD28	PD-1	CD27	CD25	CD39	CTLA4	ICOS	GzmB	IL1R1	TIM3	CD137	CD40L	Ki67	TNFα	AREG	IFNγ	IL-2	IL-17A	IL-17F	IL-22
	healthy	mean	96.55	82.25	74.05	72.55	79.525	86.325	40.55	0.42	34.6	37.275	29.6075	7.6525	1.715	5.9725	12.2675	6.095	2.305	0.895	0	1.8725
		minimum	95.4	78.7	65.5	31	46.7	77	22.7	0	24.2	26.7	5.33	2.13	1.33	1.59	2.84	0.88	0	0	0	0.71
		maximum	97.8	85.7	82.5	89.2	96.3	91.5	58.8	1.33	49.6	49.2	48.3	12	2.69	9.42	21.5	13.3	7.62	2.69	0	2.69
		median	96.5	82.3	74.1	85	87.55	88.4	40.35	0.175	32.3	36.6	32.4	8.24	1.42	6.44	12.365	5.1	0.8	0.445	0	2.045
	inflamed	mean	96.95	82.1125	82.1125	31.1575	78.975	83.225	64.825	1.77737	24.6875	55.225	31.3625	3.57875	5.6775	4.84875	15.845	5.42112	1.79113	0.38125	0.1725	1.46
		minimum	90	62.4	69.7	2.76	45.9	71.3	45.5	0	16.4	49.2	14.4	0	0.79	0.55	4.51	0.079	0	0	0	0
		maximum	100	92.7	89	61.8	96.8	93.2	89.3	4.42	48.2	63.6	54.5	5.03	16.3	16.5	31.4	9.09	6.06	2.48	0.83	3.96
		median	97.7	83.35	83.7	29.65	90.1	85.6	65.55	1.36	20.85	54.3	27.75	4.405	2.775	3.175	11.85	6.27	0.855	0.075	0	1.32
	CD8 CD103+		CD28	PD-1	CD27	CD25	CD39	CTLA4	ICOS	GzmB	IL1R1	TIM3	CD137	CD40L	Ki67	TNFα	AREG	IFNγ	IL-2	IL-17A	IL-17F	IL-22
	healthy	mean	27.6	83	16.955	10.7275	22.555	19.9175	2.6475	34.725	2.26975	11.4075	4.0125	1.225	0.90475	25.9075	29.0575	52.05	10.1325	0.4875	0.0375	0.6225
		minimum	11.8	57.1	1.36	3.47	2.11	6.94	0	12.5	0.079	0.32	0	0	0.079	4.53	8.93	30.4	1.07	0	0	0
		maximum	43.5	92.5	59.2	21.3	71.2	54.9	9.33	60.3	7.14	40.5	15.2	2.4	1.79	42.5	57.4	82	23.7	1.36	0.15	1.79
		median	27.55	91.2	3.63	9.07	8.455	8.915	0.63	33.05	0.93	2.405	0.425	1.25	0.875	28.3	24.95	47.9	7.88	0.295	0	0.35
	inflamed	mean	30.759	74.54	22.67	1.0388	23.578	19.076	4.2	41.87	0.9968	6.752	2.281	0.852	1.325	19.507	30.25	52.94	7.203	0.1197	0.0126	0.554
		minimum	7.49	48.3	7.43	0	2.7	5.54	0.18	17.1	0.048	0.24	0.17	0	0	2.78	13.6	34.1	1.07	0	0	0
		maximum	49.7	95.1	59.2	3.47	71.2	54.9	12	60.3	2.78	40.5	15.2	2.4	4.17	47.2	65.5	65	16.7	0.5	0.078	1.25
		median	31.95	77.6	21.05	0.515	16.75	13.05	1.97	44	0.625	2.975	0.78	0.5	1.14	20.35	19.4	56.5	7.725	0	0	0.555
	CD8 CD103-		CD28	PD-1	CD27	CD25	CD39	CTLA4	ICOS	GzmB	IL1R1	TIM3	CD137	CD40L	Ki67	TNFα	AREG	IFNγ	IL-2	IL-17A	IL-17F	IL-22
	healthy	mean	59.075	55.9	24.6	10.11	5.1075	7.3325	1.4925	33.925	0.9475	1.9225	1.0325	3.8475	0.5025	20.1275	30.75	46.1	7.58	0	0	0.3875
		minimum	40.9	34.6	15.9	1.42	2.39	2.69	0	25.3	0	0.41	0.22	1.52	0.21	4.41	14.4	31.8	1.73	0	0	0.16
		maximum	80.5	78.5	34.5	23.6	10.1	15.3	3.62	46	2.02	4.57	2.83	8.35	1.08	29.5	51.4	71.5	12.6	0	0	0.76
		median	57.45	55.25	24	7.71	3.97	5.67	1.175	32.2	0.885	1.355	0.54	2.76	0.36	23.3	28.6	40.55	7.995	0	0	0.315
	inflamed	mean	43.739	40.12	26.043	0.912	6.334	8.447	2.967	59.92	0.815	2.812	1.038	1.9665	2.613	14.688	22.09	44.96	2.193	0.0265	0.0152	0.617
		minimum	7.79	10.5	9.63	0.13	2.25	3.19	0.28	33.2	0.13	0.36	0.21	0.045	0.26	1.33	11.5	24.7	0.3	0	0	0.12
		maximum	69	69.1	47.6	3.49	13.5	19.3	12.2	81	2.27	10	2.83	8.35	12.3	41.3	64.1	67.8	4.52	0.25	0.12	1.38
		median	46.95	43.8	25.95	0.305	6.075	6.07	1.435	57.65	0.485	1.715	0.79	0.92	0.73	9.035	16.05	40.7	1.77	0	0	0.345
	MAIT		CD28	PD-1	CD27	CD25	CD39	CTLA4	ICOS	GzmB	IL1R1	TIM3	CD137	CD40L	Ki67	TNFα	AREG	IFNγ	IL-2	IL-17A	IL-17F	IL-22
	healthy	mean	46.8667	64.0333	6.87333	8.47	5.63333	7.26667	0.523333	25.46	3.12667	0.366667	0.366667	5.25667	0.736667	41.9	29.1333	45.3	9.89333	6.54	0.366667	0.72
		minimum	42.2	24.2	3.52	2.2	3.3	6.59	0	2.78	0	0	0	3.33	0	29.7	23.1	24.4	3.3	0	0	0.5
		maximum	53.3	87.9	12.1	17.1	8.04	8.54	1.01	42.9	5.49	1.1	1.1	8.04	1.11	53.8	38.2	65.3	18.6	15.6	1.1	1.1
		median	45.1	80	5	6.11	5.56	6.67	0.56	30.7	3.89	0	0	4.4	1.1	42.2	26.1	46.2	7.78	4.02	0	0.56
	inflamed	mean	70.58	56.3	29.73	1.628	19.807	15.325	8.308	15.609	2.157	6.747	0.979	4.405	2.827	19.041	23.592	30.34	5.035	1.648	0.436	0.93
		minimum	17.1	34.1	14.6	0	2.25	1.92	0	0	0	0	0	0	0	4.88	9.62	19.2	0	0	0	0
		maximum	97.3	81.8	57.3	7.69	36.7	34.6	30.8	65.9	5.77	19.2	3.7	18.2	9.62	59.6	61	44.2	11.7	5.77	2.44	2.67
		median	77.05	56.7	27.05	0	21.85	12.85	3.94	5.39	2.035	3.94	0.28	1.92	1.61	13.8	21.9	28	2.76	0.335	0	0.56
	TCRγδ		CD28	PD-1	CD27	CD25	CD39	CTLA4	ICOS	GzmB	IL1R1	TIM3	CD137	CD40L	Ki67	TNFα	AREG	IFNγ	IL-2	IL-17A	IL-17F	IL-22
	healthy	mean	28.675	34.6425	10.015	10.7925	5.8825	5.4925	1.6375	44.15	3.4075	1.125	2.475	1.6825	0.6225	14.645	26.9	36.4	3.99	0	0.1125	0.93
		minimum	11.9	8.57	4.26	2.86	2.86	0	0	30.2	1.59	0	0	0	0	5.56	14.3	20	1.23	0	0	0
		maximum	74.3	68.5	12.7	28.4	13	14.3	5.71	58.7	5.71	2.91	7.41	2.86	1.59	38.1	38.1	61.9	5.71	0	0.45	1.59
		median	14.25	30.75	11.55	5.955	3.835	3.835	0.42	43.85	3.165	0.795	1.245	1.935	0.45	7.46	27.6	31.85	4.51	0	0	1.065
	inflamed	mean	26.853	38.8	22.548	5.615	16.57	10.537	7.47	50.25	4.613	7.277	2.841	4.763	1.497	17.832	25.227	35.611	5.662	0.808	0.222	1.53
		minimum	5.73	14.5	6.28	0.41	2.22	0.32	0	16	0.32	0.32	0.2	0	0	1.56	8.37	7.81	0.82	0	0	0
		maximum	57.6	74.9	60	28	36.6	40	44	73.2	24	20	12	20	4.43	42.9	62.2	55.6	24	4	2.22	4
		median	19.75	32.1	18.05	2.365	11.45	5.085	3.325	53.2	1.615	5.79	1.76	2.245	1.23	17	20.6	38.5	2.775	0.05	0	1.215

### Sheet: placenta unstim
	CD4 Tconv		CD28	CD69	PD-1	CD27	CD25	CD39	CTLA4	ICOS	GzmB	IL1R1	TIM3	CD137	CD40L	Ki67
	healthy	mean	87.86	80.07	64.37	50.94	44.75	8.185	18.295	33.21	7.604	0.536	15.83	0.676	2.328	1.229
		minimum	74.9	64.4	52.6	27	27.2	1.59	6.25	13.3	1.19	0.18	5.3	0.27	0.35	0.35
		maximum	97.7	92	74.9	64.5	63.8	14.9	33.2	48.9	20.3	1.32	27.3	1.37	6.67	2.58
		median	89	80.35	64.8	56.6	45	8.415	14.3	35	4.69	0.405	16.75	0.575	2.28	1.035
	inflamed	mean	90.0625	86.65	67.0875	51.35	43.7125	7.1225	27.475	37.4375	9.8475	0.55625	20.0875	1.94625	3.0325	1.41875
		minimum	75.4	75.9	40.3	34.1	26.1	2.66	22.2	17.4	0.57	0.24	10.4	0.13	0.22	0.46
		maximum	96.5	95.8	80.1	80.3	52.3	10.1	53.7	58.1	25.2	1.44	40.2	5.33	7.94	2.79
		median	90.85	87.7	69.15	51.1	47.8	8.065	23.9	36.4	8.445	0.425	14.85	1.355	2.255	1.355
	CD4 Treg		CD28	CD69	PD-1	CD27	CD25	CD39	CTLA4	ICOS	GzmB	IL1R1	TIM3	CD137	CD40L	Ki67
	healthy	mean	98.05	60.62	73.77	86.32	88.88	70.94	81.37	72.62	2.069	14.136	50.47	35.99	2.46	5.793
		minimum	94.8	33.2	45.7	61.9	74	29.8	54.3	33.9	0	6.26	23.9	12.5	0	2.42
		maximum	99.7	85.7	89.6	93	94.9	94.3	91.3	90.9	5.07	28.4	65.9	56.3	7.92	10.7
		median	98.35	60.1	77.2	88.7	90.1	74.25	84.4	74	1.58	13.95	54	38.15	1.105	5.615
	inflamed	mean	95.9875	74.2125	81.275	84.6875	88.2	72.8125	91.7125	80.3125	1.79625	20.7938	59.65	53.175	4.2625	5.85625
		minimum	87.3	60.7	53.5	65.5	79.4	22.8	85.1	58.2	0.47	8.6	36.4	18.6	0.37	1.91
		maximum	99.2	90.2	93.5	98.7	94.9	95.5	98.7	95.2	5.07	43.2	82.5	80.9	12.9	10.7
		median	98.2	71.7	85.45	88.1	89.55	81.2	92.65	84.5	1.32	19.5	61.8	59.5	2.58	5.665
	CD8 CD103+		CD28	CD69	PD-1	CD27	CD25	CD39	CTLA4	ICOS	GzmB	IL1R1	TIM3	CD137	CD40L	Ki67
	healthy	mean	40.27	88.15	83.85	63.69	21.931	36.97	35.89	36.551	44.94	0.325	34.581	7.505	0.512	7.437
		minimum	18.5	70.3	49.5	39.6	9.31	3.6	3.6	5.41	10.8	0	6.31	0	0	1.05
		maximum	71	95.8	94.7	78.3	33	55.2	63.1	55.9	64.9	1.03	63.4	14.4	1.22	18.2
		median	39.15	88.1	89.5	70.15	23.8	39.6	36.1	41.7	48.55	0.23	36.3	8.105	0.475	6.255
	inflamed	mean	41.575	95.4	91.775	68.9625	18.8087	27.5538	48.45	42.95	56.7875	0.2235	42.9125	13.5688	0.9035	6.52875
		minimum	29.5	87.4	79.3	45.5	9.97	2.95	28.3	17	26.4	0	16.2	1.75	0	2.7
		maximum	63.4	99.3	97.6	94.4	28	47.1	87.2	68.3	81.6	0.77	76.1	32.5	3.27	14.2
		median	36.95	96.2	92.7	73.9	17.55	28.4	41.9	42.35	60.45	0.14	38.5	10.7	0.585	5.71
	CD8 CD103-		CD28	CD69	PD-1	CD27	CD25	CD39	CTLA4	ICOS	GzmB	IL1R1	TIM3	CD137	CD40L	Ki67
	healthy	mean	39.84	64.57	57.75	46.65	8.507	10.96	8.264	9.838	58.03	0.3375	11.276	3.096	0.44	2.124
		minimum	23.4	41.3	43.4	25.5	2.09	0.58	0.97	1.39	31.7	0	2.47	0.85	0	0.62
		maximum	76.9	85.3	74.9	72.9	15.6	24.4	19.5	21.1	76.5	0.88	22.7	7.33	1.1	4.92
		median	36.3	64.85	62.05	43.35	7.54	9.79	5.765	11.8	57.3	0.24	11.6	2.47	0.32	1.925
	inflamed	mean	51.8375	82.225	68.4875	57.35	11.035	8.94375	16.315	15.8425	55.2125	0.2985	18.3562	6.345	1.304	2.29
		minimum	28.9	58.9	45.3	39	5.6	2.55	6.76	5.71	21.4	0.066	9.25	1.14	0.062	0.93
		maximum	72.9	95.2	85.2	93	19.1	17.5	45	35.6	77.2	0.88	45.5	13.1	3.64	4.09
		median	52.45	84.05	68	51.8	11.45	9.55	13.15	11.7	60.85	0.25	11.9	5.68	1	1.845
	MAIT		CD28	CD69	PD-1	CD27	CD25	CD39	CTLA4	ICOS	GzmB	IL1R1	TIM3	CD137	CD40L	Ki67
	healthy	mean	90.62	80.38	30.863	47.73	6.646	4.508	2.174	3.4	3.787	0.381	2.197	0.9294	0.777	1.075
		minimum	66.4	62.1	3.83	13.5	1.93	0.85	0.62	0.75	1.07	0	0	0	0	0.19
		maximum	97.7	97.3	69.6	70.9	20.9	11.7	6.43	10.3	11.1	1.03	7.11	7.39	2.87	3.97
		median	93.85	82.75	28.4	50.8	5.22	3.565	1.135	1.705	2.445	0.205	1.355	0.245	0.56	0.765
	inflamed	mean	87.375	88.7375	34.575	53.85	12.7812	8.70125	7.74625	7.2325	11.6488	0.66625	5.295	1.77	5.10375	1.98125
		minimum	52.1	64.9	13.7	19.6	4.23	1.44	0.69	0.88	1.58	0	0.5	0.21	0	0.59
		maximum	96.5	97.3	57.8	87.3	20.9	30.4	30.9	19.9	35.1	3.09	12.5	7.39	19.6	3.97
		median	93.9	92.1	37.15	54.15	13.9	5.125	4.655	6.19	10.115	0.395	4.83	0.765	2.34	1.63
	TCRγδ		CD28	CD69	PD-1	CD27	CD25	CD39	CTLA4	ICOS	GzmB	IL1R1	TIM3	CD137	CD40L	Ki67
	healthy	mean	47.36	69.8	37.22	49.4	8.629	6.73	2.495	2.597	44.95	0.728	6.909	2.648	1.616	1.523
		minimum	25.3	49.8	24.6	22.1	3.01	2.33	0.72	0.9	30.9	0	1.22	0.68	0	0.49
		maximum	67.6	86.7	44.6	70.6	17	12.8	4.32	4.89	65.7	3.84	11.4	7.48	5.97	2.79
		median	48.05	69.8	37.45	49.55	8.665	5.77	2.44	2.195	43.85	0.39	7.145	2.08	1.035	1.54
	inflamed	mean	38.5487	80.3	34.725	53.1	16.9988	7.09875	6.5625	4.01375	53.225	0.4045	16.5738	8.02	3.4925	1.91375
		minimum	9.99	50.9	19.5	18.5	3.79	2.94	2.94	1.02	20.4	0.046	8.45	0.69	0.23	0.89
		maximum	73.3	91.5	52.3	86.6	27.6	10.7	16.9	18.2	79.6	1.01	27.4	17.9	9.38	3.23
		median	37.4	84.25	37.75	52.45	18.25	6.525	4.535	2.09	56.7	0.285	15.6	7.01	2.975	1.81

### Sheet: placenta Stim
	CD4 Tconv		CD28	PD-1	CD27	CD25	CD39	CTLA4	ICOS	GzmB	IL1R1	TIM3	CD137	CD40L	Ki67	TNFα	AREG	IFNγ	IL-2	IL-17A	IL-17F	IL-22
	healthy	mean	84.16	63.54	47.78	34.7	15.032	29.29	31.15	11.648	1.035	7.573	1.299	37.27	1.225	48.25	27.9	57.96	32.58	0.6193	0.051284	1.289
		minimum	73	51.3	25	12.1	3.01	13.7	18.8	2.45	0.15	3.4	0.32	13.4	0.4	20.4	12.6	40.8	15.4	0.073	0	0.26
		maximum	94.3	73.4	59	53.9	25.8	40.6	50.8	26.2	2.78	15.5	6.8	60.9	2.45	75.3	47.9	71.2	54.7	1.76	0.21	3.24
		median	85.1	64.1	51.15	35.25	15.65	30.25	32.1	11.65	0.96	5.66	0.625	41.15	1.075	48.6	27.7	59	33.8	0.27	0.028	1.025
	inflamed	mean	86.425	66.0625	47.575	31.875	16.7938	35.0625	35.625	11.3137	1.125	10.5437	3.61625	40.8875	0.99875	47.1875	33.075	61.0375	34.1375	0.40375	0.0705	0.7225
		minimum	74.4	40.5	32.2	13	6.85	29	22.1	3.52	0.58	3.7	0.43	15.4	0.36	13	18.2	39.8	10.9	0	0.027	0.12
		maximum	92.9	78.6	74.4	38.7	24.5	48.1	46.6	25.8	1.77	26	11.5	64.4	2.38	78.5	47.9	79.4	50.3	0.76	0.21	1.14
		median	87.2	68.25	45.1	34.35	17.9	33.6	35	10.545	1.06	7.05	1.745	42.6	0.91	49.75	33.85	61.6	35.8	0.405	0.0615	0.775
	CD4 Treg		CD28	PD-1	CD27	CD25	CD39	CTLA4	ICOS	GzmB	IL1R1	TIM3	CD137	CD40L	Ki67	TNFα	AREG	IFNγ	IL-2	IL-17A	IL-17F	IL-22
	healthy	mean	94.66	81.03	81.6	80.11	67.32	84.85	72.22	6.114	13.819	53.48	31.579	20.462	4.93	22.274	16.763	29.53	14.477	0.779	0.0806	1.94
		minimum	85.4	60.1	61	70.7	23.2	73.8	39.5	0.74	5.17	24.7	9.59	4.12	1.48	6.81	9.73	13.6	3.89	0	0	0
		maximum	99	91.7	91.9	92.2	88.1	92.5	87	13.2	23.7	70.3	52.2	48.1	7.78	43.7	38.6	53.9	33.8	2.58	0.37	4.44
		median	96	83.95	82.3	78.85	71.05	86.5	74.4	5.62	12.35	55.3	32.1	17.15	5.355	23.65	13.15	24.35	12.7	0.75	0	1.645
	inflamed	mean	96.2125	85.775	81.525	80.9125	68.6625	90.6375	81.675	3.61375	19.4612	63.7375	51.8	14.8837	4.48	17.7587	18.8588	22.8325	11.1638	0.57125	0.138	1.6225
		minimum	90.9	64	60.2	70.7	26.1	84.3	63	0.6	7.19	38.6	19.5	2.86	1.55	0.95	7.67	2.74	0.6	0	0	0.6
		maximum	99.2	95.6	98	92.4	90.5	97.9	94.8	7.97	40.9	85.5	82	35.3	9.57	34.1	38.6	42.8	23.6	0.94	0.47	2.63
		median	96.7	88.55	83.75	78.75	74.65	90.9	83.95	3.17	20.6	63.9	49.9	10.005	4.05	14.86	16.25	22	8.295	0.76	0.0975	1.525
	CD8 CD103+		CD28	PD-1	CD27	CD25	CD39	CTLA4	ICOS	GzmB	IL1R1	TIM3	CD137	CD40L	Ki67	TNFα	AREG	IFNγ	IL-2	IL-17A	IL-17F	IL-22
	healthy	mean	33.89	85.25	58.46	18.976	40.86	44.155	38.52	49.82	0.837	33.23	10.44	1.742	6.029	37.4	20.863	72.88	12.182	0.5341	0.27	1.449
		minimum	19.7	54	36.1	5.06	2.3	5.75	6.9	20.7	0	2.3	1.15	0	1.15	12.8	9.63	54.6	3.67	0	0	0
		maximum	59.3	96.7	80.4	31.1	62.9	70	60.5	71.1	4.59	59.1	23.9	3.45	13.9	61.7	31.2	91.1	24.4	4.6	1.27	6.62
		median	31.1	90.15	61.15	18.4	41.15	47.3	44.35	57.75	0.48	33	7.96	1.775	5.64	35.5	21.65	72.55	12.25	0	0	1.17
	inflamed	mean	34.1125	91.8	63.15	13.7725	33.9662	52.75	44.2375	54.45	0.74125	37.5375	21.9787	1.4325	4.32875	31.685	19.2663	72.3125	12.5575	0.047375	0.189625	0.6725
		minimum	22	80	34.2	4.96	8.13	29	20.8	26.8	0.14	15.7	3.21	0.35	1.2	6.18	5.58	53.1	2.83	0	0	0.28
		maximum	55.6	96.8	94.8	26	52.6	84.2	66.5	75.1	1.6	66.5	56.2	3.18	8.8	56.9	32	91.8	23.9	0.14	1.27	1.52
		median	31.35	93	67.55	13	38.3	48.8	47.8	59.05	0.715	32.5	17.5	1.06	3.525	31.2	19.1	72.25	12.19	0.0305	0.053	0.5
	CD8 CD103-		CD28	PD-1	CD27	CD25	CD39	CTLA4	ICOS	GzmB	IL1R1	TIM3	CD137	CD40L	Ki67	TNFα	AREG	IFNγ	IL-2	IL-17A	IL-17F	IL-22
	healthy	mean	36.86	58.91	44.67	7.076	18.848	14.117	12.092	55.07	1.357	7.581	5.331	1.883	1.904	52.05	20.371	74.04	8.237	0.0476	0.0733	0.913
		minimum	21.6	44.3	21.6	1.04	2.78	2.06	2.19	33.1	0	1.6	0.86	0.54	0.57	16.2	6.61	58.6	2	0	0	0.35
		maximum	63.6	75	72.1	13.3	33.9	31.5	24.6	79.3	5.17	16.3	20.7	4.77	4.88	82.2	29	90.7	17	0.25	0.54	2.58
		median	34.7	60.55	41.3	6.335	18.3	13.14	13.35	55.65	0.715	6.34	3.415	1.725	1.26	46.85	20.05	68.35	7.15	0.0195	0.015	0.775
	inflamed	mean	47.3	68.5125	52.4875	8.0325	19.755	20.0725	18.6725	50.325	0.8975	12.5762	13.3175	3.04375	1.67375	43.15	22.6687	70.6	11.43	0.03225	0.083625	0.51625
		minimum	27.7	43.5	35.4	2.58	9.44	8.78	7.38	24.1	0.18	5.15	2.71	0.68	0.64	13.6	9.85	57.6	4.01	0	0	0.25
		maximum	68.2	84.2	90.5	12.9	28.4	41.4	32.7	74.3	1.52	33.3	33	5.03	3.05	69.1	31.8	84.9	20.1	0.07	0.54	0.82
		median	45.85	68.15	43.8	8.55	20.4	17.55	14.95	53.6	0.92	7.25	9.67	2.895	1.425	44.7	22.95	70.55	11	0.037	0.026	0.515
	MAIT		CD28	PD-1	CD27	CD25	CD39	CTLA4	ICOS	GzmB	IL1R1	TIM3	CD137	CD40L	Ki67	TNFα	AREG	IFNγ	IL-2	IL-17A	IL-17F	IL-22
	healthy	mean	84.89	30.357	41.047	5.404	10.449	5.3	2.833	7.442	1.234	1.253	2.32	7.325	0.864	53.607	23.285	61.573	11.85	0.578	0.106	1.887
		minimum	68.8	3.17	7.97	0.72	0.94	0.82	0	0.92	0	0	0	0.31	0.31	8.17	2.35	6.33	0.51	0	0	0.31
		maximum	93.2	65.8	61.8	12.8	26.2	18.9	9.68	20.6	4.1	7.74	19.4	17.2	1.6	92.3	41.8	92	30.3	1.37	0.96	4.4
		median	86.75	28.9	48.35	4.81	8.835	1.79	1.8	5.61	0.695	0.345	0.36	7.41	0.79	54	22.55	71.75	6.605	0.575	0	1.465
	inflamed	mean	83.025	36.7875	49.6	7.5325	18.8287	11.3112	6.08125	13.0312	1.57875	2.3725	5.8925	15.555	1.4875	51.1125	33.2875	68.3625	12.4563	0.81375	0.275	1.845
		minimum	62.2	12.8	28.6	2.59	8.13	2.14	0.52	4.97	0.48	0	0.56	4.73	0	17.8	13.5	51.9	2.33	0	0	0.23
		maximum	92.8	56.9	83.5	15.1	31.9	30.3	15	32.8	2.33	5	19.4	24.4	2.59	82.2	42.8	86.7	25	1.68	0.96	5.88
		median	86.05	40.4	49.2	6.17	15.8	6.5	5.835	10.37	1.655	2.575	2.985	18.55	1.475	51.9	36.45	73.35	10.31	0.82	0.08	1.29
	TCRγδ		CD28	PD-1	CD27	CD25	CD39	CTLA4	ICOS	GzmB	IL1R1	TIM3	CD137	CD40L	Ki67	TNFα	AREG	IFNγ	IL-2	IL-17A	IL-17F	IL-22
	healthy	mean	41.87	40.36	47.78	7.604	9.834	5.762	4.194	43.5	2.042	5.295	4.469	8.792	1.911	45.65	23.26	58.59	5.922	0.0193	0.3122	1.433
		minimum	26.1	25.1	23.5	3.68	2.62	0.99	1.45	25	0.45	1.63	0.99	1.24	1.18	24.1	10.5	36.5	2.36	0	0	0.64
		maximum	59.3	54.7	66	13.4	18.9	16.3	7.2	64	9.47	10.5	19.2	24.4	3.23	64.3	38.9	73.2	13.1	0.14	2.11	2.18
		median	41.3	39.35	47.3	6.67	9.625	5.58	4.555	41.5	1.05	5.585	3.16	7.08	1.76	47.7	20.6	60.2	4.52	0	0.036	1.44
	inflamed	mean	33.2375	41.15	49.3625	13.21	12.5188	10.69	7.41	51.575	1.32625	11.2375	13.1638	7.78	1.9625	37	24.2875	56.925	5.9	0.056	0.100625	0.59875
		minimum	10.2	22.2	17.4	2.78	9.48	2.05	1.55	18.5	0.26	3.26	2.59	1.45	0.65	18.7	12.7	35.1	1.06	0	0	0
		maximum	59.4	62.4	86.4	27.3	16.6	32.2	32.7	83.1	3.82	27.7	30.8	24	2.98	73.5	29.5	83.7	9.59	0.12	0.34	1.29
		median	32.2	39.75	50.1	10.34	12	7.065	3.15	54	0.83	9.805	11.525	5.57	1.995	34.7	26.45	57.45	6.32	0.061	0.0825	0.56
