## Supplemental Table 3 for "Tissue-specific adaptation of human T cells is preserved during tissue inflammation"

### Sheet: phenotype
	Comparison by tissue	CD4 Tconv	CD4 Treg	CD8 CD103+	CD8 CD103-	MAIT	TCRγδ			Comparison by tissue	CD4 Tconv	CD4 Treg	CD8 CD103+	CD8 CD103-	MAIT	TCRγδ
p value (highlighted = discovery)	CD25	0.0001	0.0001	0.0058	0.4215	0.564	0.0548		q value (highlighted = discovery)	CD25	0.0005	0.0014	0.0135	0.4918	0.845	0.1096
	CD27	0.0001	0.1463	0.0001	0.0004	0.0013	0.0001			CD27	0.0005	0.2926	0.0005	0.0028	0.0126	0.0014
	CD28	0.0095	0.4965	0.0731	0.22	0.0028	0.004			CD28	0.019	0.7517	0.1023	0.3422	0.0131	0.028
	CD39	0.0822	0.6779	0.2021	0.0053	0.0587	0.3056			CD39	0.1439	0.7517	0.2176	0.014	0.1644	0.5348
	CD40L	0.8157	0.9433	0.5144	0.3089	0.4533	0.0524			CD40L	0.8157	0.9433	0.5144	0.4325	0.845	0.1096
	CD69	0.2619	0.192	0.0299	0.4836	0.1688	0.7759			CD69	0.3667	0.336	0.0465	0.5208	0.3939	0.9492
	CD137	0.6932	0.0728	0.0096	0.0049	0.7806	0.0061			CD137	0.7465	0.2511	0.0192	0.014	0.9107	0.0285
	CTLA4	0.1049	0.6861	0.0013	0.1224	0.0217	0.546			CTLA4	0.1632	0.7517	0.0046	0.2448	0.076	0.8493
	GzmB	0.6905	0.1076	0.0261	0.351	0.6036	0.8814			GzmB	0.7465	0.2511	0.0457	0.4467	0.845	0.9492
	ICOS	0.0001	0.0002	0.0001	0.0001	0.5472	0.0401			ICOS	0.0005	0.0014	0.0005	0.0014	0.845	0.1096
	IL1R1	0.0009	0.1037	0.0887	0.1495	0.8548	0.8204			IL1R1	0.0025	0.2511	0.1129	0.2616	0.9206	0.9492
	Ki67	0.3834	0.6414	0.0023	0.714	0.9253	0.9851			Ki67	0.488	0.7517	0.0064	0.714	0.9253	0.9851
	PD1	0.0015	0.698	0.1542	0.006	0.0018	0.626			PD1	0.0035	0.7517	0.1799	0.014	0.0126	0.8764
	Tim3	0.0002	0.0003	0.0001	0.0028	0.6976	0.0112			Tim3	0.0007	0.0014	0.0005	0.0131	0.8879	0.0392
	Comparison by inflammation	CD4 Tconv	CD4 Treg	CD8 CD103+	CD8 CD103-	MAIT	TCRγδ			Comparison by inflammation	CD4 Tconv	CD4 Treg	CD8 CD103+	CD8 CD103-	MAIT	TCRγδ
p value (highlighted = discovery)	CD25	0.0137	0.0023	0.0023	0.0381	0.4525	0.6675		q value (highlighted = discovery)	CD25	0.1918	0.0322	0.0322	0.4431	0.6264	0.7188
	CD27	0.5034	0.1918	0.2774	0.2493	0.1481	0.479			CD27	0.6978	0.3836	0.7263	0.4431	0.3456	0.6096
	CD28	0.9138	0.095	0.5188	0.6102	0.3996	0.9204			CD28	0.9138	0.266	0.7263	0.8028	0.6264	0.9204
	CD39	0.5848	0.6534	0.4679	0.8146	0.016	0.0401			CD39	0.6978	0.6534	0.7263	0.8146	0.112	0.1474
	CD40L	0.1017	0.5321	0.2885	0.6308	0.5817	0.4655			CD40L	0.2848	0.6534	0.7263	0.8028	0.6264	0.6096
	CD69	0.5981	0.0244	0.1715	0.288	0.5479	0.2245			CD69	0.6978	0.0952	0.7263	0.448	0.6264	0.5238
	CD137	0.0666	0.2595	0.4667	0.2532	0.5175	0.0421			CD137	0.2832	0.4541	0.7263	0.4431	0.6264	0.1474
	CTLA4	0.5944	0.1145	0.2727	0.2333	0.0493	0.0149			CTLA4	0.6978	0.2672	0.7263	0.4431	0.138	0.1043
	GzmB	0.0601	0.3714	0.4683	0.1789	0.4692	0.3294			GzmB	0.2832	0.5254	0.7263	0.4431	0.6264	0.5522
	ICOS	0.1364	0.0149	0.4179	0.1318	0.0131	0.355			ICOS	0.3183	0.0952	0.7263	0.4431	0.112	0.5522
	IL1R1	0.3871	0.6101	0.8093	0.7116	0.1735	0.5839			IL1R1	0.6774	0.6534	0.8716	0.8146	0.347	0.6812
	Ki67	0.0809	0.5763	0.9461	0.184	0.0465	0.1913			Ki67	0.2832	0.6534	0.9461	0.4431	0.138	0.5238
	PD1	0.8387	0.3753	0.5758	0.795	0.7498	0.328			PD1	0.9032	0.5254	0.7328	0.8146	0.7498	0.5522
	Tim3	0.218	0.0272	0.6827	0.2092	0.027	0.0074			Tim3	0.436	0.0952	0.7965	0.4431	0.126	0.1036
	False discovery rate (FDR) corrections for multiple comparisons of lung and placenta phenotype (Benjamini-Hochberg a rate of 10%)

### Sheet: function
	Comparison by tissue	CD4 Tconv	CD4 Treg	CD8 CD103+	CD8 CD103-	MAIT	TCRγδ			Comparison by tissue	CD4 Tconv	CD4 Treg	CD8 CD103+	CD8 CD103-	MAIT	TCRγδ
p value (highlighted = discovery)	TNFɑ	0.0002	0.0013	0.0754	0.0001	0.0164	0.0001		q value (highlighted = discovery)	TNFɑ	0.0005	0.003	0.2175	0.0004	0.0383	0.0007
	AREG	0.0871	0.3227	0.0932	0.2967	0.6972	0.6346			AREG	0.1219	0.5647	0.2175	0.2967	0.6972	0.7404
	IFNγ	0.0001	0.0001	0.0005	0.0001	0.0008	0.0006			IFNγ	0.0004	0.0007	0.0035	0.0004	0.0056	0.0021
	IL-2	0.0001	0.0013	0.1834	0.0071	0.2211	0.5575			IL-2	0.0004	0.003	0.2568	0.0166	0.3095	0.7404
	IL-17A	0.1055	0.9039	0.9683	0.2833	0.0031	0.2242			IL-17A	0.1231	0.9039	0.9683	0.2967	0.0109	0.5231
	IL-17F	0.1607	0.7751	0.1459	0.1736	0.3688	0.853			IL-17F	0.1607	0.9039	0.2553	0.2967	0.4303	0.853
	IL-22	0.0434	0.8039	0.2942	0.2825	0.082	0.5676			IL-22	0.076	0.9039	0.3432	0.2967	0.1435	0.7404
	Comparison by inflammation	CD4 Tconv	CD4 Treg	CD8 CD103+	CD8 CD103-	MAIT	TCRγδ			Comparison by inflammation	CD4 Tconv	CD4 Treg	CD8 CD103+	CD8 CD103-	MAIT	TCRγδ
p value (highlighted = discovery)	TNFɑ	0.3916	0.493	0.3527	0.2948	0.1578	0.6291		q value (highlighted = discovery)	TNFɑ	0.6853	0.5291	0.823	0.8208	0.5523	0.9465
	AREG	0.8378	0.4532	0.971	0.4957	0.6709	0.9465			AREG	0.8922	0.5291	0.9752	0.8208	0.7827	0.9465
	IFNγ	0.8922	0.4182	0.9752	0.6417	0.5287	0.8276			IFNγ	0.8922	0.5291	0.9752	0.8208	0.7827	0.9465
	IL-2	0.5431	0.5291	0.6416	0.5247	0.5936	0.6552			IL-2	0.7603	0.5291	0.9752	0.8208	0.7827	0.9465
	IL-17A	0.0255	0.2452	0.1932	0.8208	0.0465	0.1629			IL-17A	0.1785	0.5291	0.823	0.8208	0.3255	0.9465
	IL-17F	0.1639	0.1618	0.7035	0.8033	0.5816	0.8092			IL-17F	0.3824	0.5291	0.9752	0.8208	0.7827	0.9465
	IL-22	0.1261	0.433	0.3474	0.6694	0.9004	0.754			IL-22	0.3824	0.5291	0.823	0.8208	0.9004	0.9465
	False discovery rate (FDR) corrections for multiple comparisons of lung and placenta function (Benjamini-Hochberg a rate of 10%)
